# Dynamic evolution of retroviral envelope genes in egg-laying mammalian genomes

**DOI:** 10.1101/2022.12.20.521333

**Authors:** Koichi Kitao, Hiyori Shoji, Takayuki Miyazawa, So Nakagawa

## Abstract

Independently acquired envelope (*env*) genes from endogenous retroviruses have contributed to the placental trophoblast cell-cell fusion in therian mammals. Egg-laying mammals (monotremes) are an important sister clade for understanding mammalian placental evolution, but the *env* genes in their genomes have yet to be investigated. Here, *env*-derived open reading frames (*env*-ORFs) encoding more than 400 amino-acid lengths were searched in the genomes of two monotremes: platypus and echidna. Only two *env*-ORFs were present in the platypus genome, whereas 121 *env*-ORFs were found in the echidna genome. The echidna *env*-ORFs were phylogenetically classified into seven groups named env-Tac1 to -Tac7. Among them, the env-Tac1 group contained only a single gene, and its amino acid sequence showed high similarity to those of the RD114/simian type D retroviruses. Using the pseudotyped virus assay, we demonstrated that the Env-Tac1 protein utilizes echidna sodium-dependent neutral amino acid transporter type 1 and 2 (ASCT1 and ASCT2) as entry receptors. Moreover, the Env-Tac1 protein caused cell-cell fusion in human 293T cells depending on the expression of ASCT1 and ASCT2. These results illustrate that fusogenic *env* genes are not restricted to placental mammals, providing insights into the evolution of retroviral genes and the placenta.
