## Supplementary material for "Dynamic evolution of retroviral envelope genes in egg-laying mammalian genomes": Dataset S1

### Sheet: Sheet1
Dataset 1. Envelope-derived ORFs in the platypus and echidna genomes.
Name	Length (codon)	Species	Coordinate	Direction
Env-Oan1	419	Ornithorhynchus_anatinus	NC_053176.1:3866880-3868136	+
Env-Oan2	555	Ornithorhynchus_anatinus	NC_041752.1:8479468-8481132	+
Env-Tac1	588	Tachyglossus_aculeatus	NC_052083.1:32893059-32894822	-
Env-Tac2	663	Tachyglossus_aculeatus	NW_024044891.1:125470-127458	+
Env-Tac3.1	652	Tachyglossus_aculeatus	NW_024044830.1:6539377-6541332	-
Env-Tac3.2	652	Tachyglossus_aculeatus	NC_052101.1:3853223-3855178	-
Env-Tac3.3	652	Tachyglossus_aculeatus	NC_052069.1:122839919-122841874	+
Env-Tac3.4	652	Tachyglossus_aculeatus	NW_024044829.1:4871786-4873741	+
Env-Tac3.5	631	Tachyglossus_aculeatus	NW_024044829.1:2977230-2979122	-
Env-Tac3.6	628	Tachyglossus_aculeatus	NC_052083.1:21793704-21795587	+
Env-Tac3.7	623	Tachyglossus_aculeatus	NW_024044921.1:90908-92776	+
Env-Tac3.8	619	Tachyglossus_aculeatus	NC_052068.1:105358910-105360766	-
Env-Tac3.9	616	Tachyglossus_aculeatus	NW_024044829.1:7011669-7013516	-
Env-Tac3.10	607	Tachyglossus_aculeatus	NW_024045049.1:16974-18794	-
Env-Tac3.11	551	Tachyglossus_aculeatus	NC_052066.1:127607946-127609598	-
Env-Tac3.12	551	Tachyglossus_aculeatus	NW_024044830.1:6407829-6409481	-
Env-Tac3.13	551	Tachyglossus_aculeatus	NC_052070.1:100939473-100941125	+
Env-Tac3.14	538	Tachyglossus_aculeatus	NC_052101.1:58002355-58003968	+
Env-Tac3.15	536	Tachyglossus_aculeatus	NC_052101.1:73825765-73827372	+
Env-Tac3.16	516	Tachyglossus_aculeatus	NW_024044830.1:5155398-5156945	+
Env-Tac3.17	478	Tachyglossus_aculeatus	NW_024045096.1:617611-619044	+
Env-Tac3.18	418	Tachyglossus_aculeatus	NC_052096.1:249817-251070	-
Env-Tac4.1	623	Tachyglossus_aculeatus	NC_052091.1:20275188-20277056	+
Env-Tac4.2	496	Tachyglossus_aculeatus	NW_024044863.1:979096-980583	+
Env-Tac4.3	450	Tachyglossus_aculeatus	NC_052094.1:3575683-3577032	-
Env-Tac5.1	983	Tachyglossus_aculeatus	NW_024044837.1:2480699-2483647	+
Env-Tac5.2	726	Tachyglossus_aculeatus	NW_024044936.1:115035-117212	-
Env-Tac5.3	715	Tachyglossus_aculeatus	NW_024044908.1:96015-98159	+
Env-Tac5.4	695	Tachyglossus_aculeatus	NC_052067.1:49316139-49318223	-
Env-Tac5.5	689	Tachyglossus_aculeatus	NW_024044845.1:1933685-1935751	-
Env-Tac5.6	688	Tachyglossus_aculeatus	NC_052066.1:109719104-109721167	-
Env-Tac5.7	687	Tachyglossus_aculeatus	NW_024044981.1:18108-20168	-
Env-Tac5.8	687	Tachyglossus_aculeatus	NW_024045095.1:1777652-1779712	-
Env-Tac5.9	687	Tachyglossus_aculeatus	NW_024044837.1:2301573-2303633	+
Env-Tac5.10	687	Tachyglossus_aculeatus	NW_024044857.1:539554-541614	+
Env-Tac5.11	686	Tachyglossus_aculeatus	NC_052067.1:49118070-49120127	-
Env-Tac5.12	686	Tachyglossus_aculeatus	NW_024044829.1:15833224-15835281	-
Env-Tac5.13	686	Tachyglossus_aculeatus	NW_024044830.1:7620383-7622440	-
Env-Tac5.14	686	Tachyglossus_aculeatus	NC_052082.1:37167543-37169600	-
Env-Tac5.15	686	Tachyglossus_aculeatus	NC_052089.1:1320187-1322244	-
Env-Tac5.16	686	Tachyglossus_aculeatus	NC_052099.1:16216406-16218463	-
Env-Tac5.17	686	Tachyglossus_aculeatus	NC_052101.1:52162967-52165024	-
Env-Tac5.18	686	Tachyglossus_aculeatus	NW_024044845.1:1809419-1811476	-
Env-Tac5.19	686	Tachyglossus_aculeatus	NW_024044868.1:724773-726830	-
Env-Tac5.20	686	Tachyglossus_aculeatus	NW_024044874.1:40072-42129	-
Env-Tac5.21	686	Tachyglossus_aculeatus	NW_024044879.1:263534-265591	-
Env-Tac5.22	686	Tachyglossus_aculeatus	NW_024044919.1:78248-80305	-
Env-Tac5.23	686	Tachyglossus_aculeatus	NW_024044934.1:72250-74307	-
Env-Tac5.24	686	Tachyglossus_aculeatus	NW_024045092.1:1327733-1329790	-
Env-Tac5.25	686	Tachyglossus_aculeatus	NW_024045101.1:2255188-2257245	-
Env-Tac5.26	686	Tachyglossus_aculeatus	NW_024045101.1:686826-688883	-
Env-Tac5.27	686	Tachyglossus_aculeatus	NC_052066.1:77229028-77231085	+
Env-Tac5.28	686	Tachyglossus_aculeatus	NW_024044829.1:3846911-3848968	+
Env-Tac5.29	686	Tachyglossus_aculeatus	NW_024044830.1:1819035-1821092	+
Env-Tac5.30	686	Tachyglossus_aculeatus	NC_052082.1:39853708-39855765	+
Env-Tac5.31	686	Tachyglossus_aculeatus	NC_052083.1:21386691-21388748	+
Env-Tac5.32	686	Tachyglossus_aculeatus	NC_052097.1:47791-49848	+
Env-Tac5.33	686	Tachyglossus_aculeatus	NC_052101.1:6861846-6863903	+
Env-Tac5.34	686	Tachyglossus_aculeatus	NW_024044837.1:368550-370607	+
Env-Tac5.35	686	Tachyglossus_aculeatus	NW_024044837.1:2864605-2866662	+
Env-Tac5.36	686	Tachyglossus_aculeatus	NW_024044838.1:1764186-1766243	+
Env-Tac5.37	686	Tachyglossus_aculeatus	NW_024044920.1:166529-168586	+
Env-Tac5.38	686	Tachyglossus_aculeatus	NW_024045090.1:526053-528110	+
Env-Tac5.39	686	Tachyglossus_aculeatus	NW_024045093.1:1546503-1548560	+
Env-Tac5.40	686	Tachyglossus_aculeatus	NW_024045095.1:2265880-2267937	+
Env-Tac5.41	686	Tachyglossus_aculeatus	NW_024045097.1:1563092-1565149	+
Env-Tac5.42	686	Tachyglossus_aculeatus	NW_024045101.1:536469-538526	+
Env-Tac5.43	684	Tachyglossus_aculeatus	NW_024044988.1:55911-57962	-
Env-Tac5.44	683	Tachyglossus_aculeatus	NW_024045097.1:1466425-1468473	-
Env-Tac5.45	683	Tachyglossus_aculeatus	NC_052101.1:60448507-60450555	+
Env-Tac5.46	677	Tachyglossus_aculeatus	NC_052068.1:104215368-104217398	+
Env-Tac5.47	676	Tachyglossus_aculeatus	NC_052101.1:129594811-129596838	-
Env-Tac5.48	675	Tachyglossus_aculeatus	NC_052068.1:106351848-106353872	-
Env-Tac5.49	675	Tachyglossus_aculeatus	NC_052075.1:27106134-27108158	-
Env-Tac5.50	675	Tachyglossus_aculeatus	NW_024044838.1:232379-234403	-
Env-Tac5.51	675	Tachyglossus_aculeatus	NW_024044868.1:363348-365372	+
Env-Tac5.52	662	Tachyglossus_aculeatus	NC_052076.1:72955701-72957686	+
Env-Tac5.53	662	Tachyglossus_aculeatus	NW_024045093.1:499801-501786	+
Env-Tac5.54	662	Tachyglossus_aculeatus	NW_024045096.1:1682708-1684693	+
Env-Tac5.55	660	Tachyglossus_aculeatus	NW_024044848.1:1399409-1401388	-
Env-Tac5.56	646	Tachyglossus_aculeatus	NW_024044977.1:62327-64264	+
Env-Tac5.57	641	Tachyglossus_aculeatus	NW_024044887.1:80106-82028	+
Env-Tac5.58	613	Tachyglossus_aculeatus	NW_024045093.1:345146-346984	-
Env-Tac5.59	611	Tachyglossus_aculeatus	NW_024044855.1:625414-627246	+
Env-Tac5.60	601	Tachyglossus_aculeatus	NW_024044917.1:32365-34167	-
Env-Tac5.61	592	Tachyglossus_aculeatus	NC_052083.1:22797479-22799254	+
Env-Tac5.62	586	Tachyglossus_aculeatus	NC_052089.1:3451991-3453748	-
Env-Tac5.63	564	Tachyglossus_aculeatus	NW_024044841.1:1730812-1732503	+
Env-Tac5.64	559	Tachyglossus_aculeatus	NW_024044901.1:269584-271260	-
Env-Tac5.65	559	Tachyglossus_aculeatus	NW_024045097.1:748865-750541	-
Env-Tac5.66	547	Tachyglossus_aculeatus	NW_024044831.1:1384162-1385802	-
Env-Tac5.67	542	Tachyglossus_aculeatus	NC_052087.1:19316-20941	-
Env-Tac5.68	542	Tachyglossus_aculeatus	NC_052097.1:15355144-15356769	-
Env-Tac5.69	542	Tachyglossus_aculeatus	NC_052076.1:74812942-74814567	+
Env-Tac5.70	541	Tachyglossus_aculeatus	NW_024044829.1:1530006-1531628	+
Env-Tac5.71	533	Tachyglossus_aculeatus	NW_024044828.1:15387-16985	+
Env-Tac5.72	533	Tachyglossus_aculeatus	NW_024044903.1:254027-255625	+
Env-Tac5.73	457	Tachyglossus_aculeatus	NW_024044897.1:110112-111482	-
Env-Tac5.74	457	Tachyglossus_aculeatus	NW_024045098.1:2044338-2045708	+
Env-Tac5.75	446	Tachyglossus_aculeatus	NW_024044841.1:773332-774669	+
Env-Tac5.76	443	Tachyglossus_aculeatus	NC_052069.1:133318555-133319883	-
Env-Tac5.77	432	Tachyglossus_aculeatus	NW_024044830.1:24271-25566	+
Env-Tac6.1	636	Tachyglossus_aculeatus	NC_052097.1:14927257-14929164	-
Env-Tac6.2	634	Tachyglossus_aculeatus	NW_024044829.1:10193409-10195310	-
Env-Tac6.3	612	Tachyglossus_aculeatus	NW_024044863.1:998872-1000707	+
Env-Tac6.4	577	Tachyglossus_aculeatus	NC_052073.1:33942806-33944536	-
Env-Tac6.5	577	Tachyglossus_aculeatus	NW_024044886.1:350000-351730	-
Env-Tac6.6	577	Tachyglossus_aculeatus	NW_024044837.1:7711951-7713681	+
Env-Tac6.7	577	Tachyglossus_aculeatus	NW_024045101.1:728532-730262	+
Env-Tac6.8	572	Tachyglossus_aculeatus	NW_024044831.1:5249142-5250857	-
Env-Tac6.9	572	Tachyglossus_aculeatus	NW_024044831.1:4560152-4561867	+
Env-Tac6.10	572	Tachyglossus_aculeatus	NW_024044837.1:5119002-5120717	+
Env-Tac6.11	565	Tachyglossus_aculeatus	NW_024044829.1:11701231-11702925	+
Env-Tac6.12	542	Tachyglossus_aculeatus	NW_024044978.1:21122-22747	-
Env-Tac6.13	540	Tachyglossus_aculeatus	NW_024044853.1:816485-818104	-
Env-Tac6.14	533	Tachyglossus_aculeatus	NC_052082.1:39048693-39050291	-
Env-Tac6.15	457	Tachyglossus_aculeatus	NW_024044915.1:2687804-2689174	-
Env-Tac6.16	430	Tachyglossus_aculeatus	NW_024044838.1:5609554-5610843	+
Env-Tac6.17	413	Tachyglossus_aculeatus	NW_024044831.1:7758761-7759999	-
Env-Tac6.18	407	Tachyglossus_aculeatus	NC_052068.1:30355699-30356919	+
Env-Tac6.19	404	Tachyglossus_aculeatus	NW_024044830.1:4069637-4070848	-
Env-Tac7.1	549	Tachyglossus_aculeatus	NW_024044861.1:799820-801466	+
Env-Tac7.2	510	Tachyglossus_aculeatus	NC_052069.1:133175766-133177295	+
