## Supplementary material for "Dynamic evolution of retroviral envelope genes in egg-laying mammalian genomes": Dataset S3

### Sheet: Sheet1
Dataset S3. TPMs of env-ORFs (source data of Fig. 3).
Type	SRA accession	Tissue	env-Tac1	env-Tac2	env-Tac3.3	env-Tac3.6	env-Tac4.1	env-Tac5.24	env-Tac5.27	env-Tac5.29	env-Tac5.32	env-Tac5.33	env-Tac5.36	env-Tac5.39	env-Tac5.47
Multi	SRR10530487	Brain (M)	111.224	1.65079	0.201259	0.298508	7.30105	1.76304	0.062134	0.259954	1.0131	1.35347	0.654957	0.854512	0.051747
Multi	SRR10530493	Brain (F)	112.007	0	0.637089	0.600131	6.64873	1.63644	0.919369	5.37477	1.11752	1.01823	0.972847	1.14594	0.051006
Multi	SRR10530491	Cerebellum (M)	30.8696	0	0.816247	3.31451	10.0854	3.58074	0.133848	0.291875	3.20133	2.7469	1.47935	2.01877	0.174473
Multi	SRR10530486	Heart (M)	63.463	19.7425	0.647874	2.15299	14.286	0.450937	0.078723	0.210669	0.160014	0.306113	0.16883	0.246556	0.019636
Multi	SRR10530492	Heart (F)	160.819	0	1.05463	7.90468	13.4972	0.523802	0.456997	3.88004	0.36129	0.243463	0.316812	0.484088	0.095793
Multi	SRR10530484	Kidney (M)	167.743	18.4105	5.76787	5.74145	29.5774	1.24475	0.046309	0.115448	0.964041	1.42728	0.885316	1.17113	0.057674
Multi	SRR10530488	Kidney (F)	162.972	0	2.48346	1.55177	21.386	0.916908	0.691121	6.77467	0.592239	0.444639	0.542621	0.631476	0.021563
Multi	SRR10530483	Liver (M)	197.135	5.98681	1.26662	0.61132	10.0715	15.3953	18.4579	23.7822	1.26419	2.21971	1.20473	1.31889	1.14884
Multi	SRR10530490	Liver (F)	223.441	0	0.917792	0.772763	4.77546	6.91903	1.0648	2.36542	4.10355	4.79869	4.67303	5.83726	0.288551
Multi	SRR10530485	Testis (M)	16.7943	1.76013	0.984191	5.57619	3.12149	2.784	1.43433	2.69795	1.84565	1.58375	1.8359	2.19335	0.490273
Multi	SRR10530489	Ovary (F)	192.059	0.062905	4.86402	9.32549	37.4817	119.376	35.3894	75.2034	82.2276	69.5132	136.162	105.321	5.47736
Unique	SRR10530487	Brain (M)	47.0682	1.57114	0	0	7.2665	0.379975	0	0	0	0	0	0	0
Unique	SRR10530493	Brain (F)	50.6742	0	0.051769	0	6.68819	0.219049	0	3.26381	0	0.076679	0	0	0
Unique	SRR10530491	Cerebellum (M)	2.47786	0	0	1.51352	10.1409	0.168199	0	0.06494	0	0.585005	0	0	0
Unique	SRR10530486	Heart (M)	23.7206	18.765	0	0	14.351	0.136705	0	0.05278	0	0.063489	0	0	0
Unique	SRR10530492	Heart (F)	57.6185	0	0	3.98502	13.5852	0	0	2.77474	0	0	0	0	0
Unique	SRR10530484	Kidney (M)	62.8141	17.7482	0.674002	0.397977	29.5475	0.143022	0	0.027678	0	0.179657	0	0	0
Unique	SRR10530488	Kidney (F)	51.8765	0	0.03906	0.278861	21.267	0.083048	0.039236	4.87844	0	0.019094	0	0	0
Unique	SRR10530483	Liver (M)	38.0938	5.76197	0.062622	0	10.0846	8.12588	0.084704	4.89734	0	0.046225	0	0	0.116516
Unique	SRR10530490	Liver (F)	39.9837	0	0.029835	0.27854	4.90937	1.07429	0	1.04633	0	1.20205	0	0	0.074755
Unique	SRR10530485	Testis (M)	7.57576	1.72807	0.069702	3.64146	3.37152	0.480183	0	0.5093	0	0.275143	0.074775	0	0.130986
Unique	SRR10530489	Ovary (F)	72.7825	0.04416	0.30421	4.3727	38.7299	10.6939	0.305152	16.9611	0.416516	13.2143	43.4467	0	1.77531
